# Detecting Local Genetic Correlations with Scan Statistics

**DOI:** 10.1101/808519

**Authors:** Hanmin Guo, James J. Li, Qiongshi Lu, Lin Hou

## Abstract

Genetic correlation analysis has quickly gained popularity in the past few years and provided insights into the genetic etiology of numerous complex diseases. However, existing approaches oversimplify the shared genetic architecture between different phenotypes and cannot effectively identify precise genetic regions contributing to the genetic correlation. In this work, we introduce LOGODetect, a powerful and efficient statistical method to identify small genome segments harboring local genetic correlation signals. LOGODetect automatically identifies genetic regions showing consistent associations with multiple phenotypes through a scan statistic approach. It uses summary association statistics from genome-wide association studies (GWAS) as input and is robust to sample overlap between studies. Applied to five phenotypically distinct but genetically correlated psychiatric disorders, we identified 49 non-overlapping genome regions associated with multiple disorders, including multiple hub regions showing concordant effects on more than two disorders. Our method addresses critical limitations in existing analytic strategies and may have wide applications in post-GWAS analysis.
