## Supplementary Table for "Detecting Local Genetic Correlations with Scan Statistics"

### Sheet: STable 1
Supplementary Table 1. Type I error rates of LOGODetect with strict polygenic model
Type I error rate at significance level = 0.05
		0.3	0.4	0.5	0.6	0.7
Total heritability	0.9	0.011	0.01	0.013	0.017	0.021
	0.3	0.023	0.025	0.026	0.03	0.036
	0.1	0.034	0.034	0.029	0.039	0.054
	0.03	0.05	0.05	0.052	0.041	0.047
	0.01	0.05	0.047	0.056	0.067	0.071
Type I error rates denote the proportion of simulations that LOGODetect identified significant segments harboring local genetic correlation under the null, where strict polygenic model refers to the setting that all SNPs explain the same proportion of heritability.

### Sheet: STable 2
Supplementary Table 2. Type I error rates of LOGODetect with heritability stratification
Type I error rate at significance level = 0.05
		0.3	0.4	0.5	0.6	0.7
Total heritability	0.9	0.022	0.028	0.029	0.036	0.05
	0.3	0.033	0.04	0.044	0.053	0.078
	0.1	0.055	0.059	0.066	0.054	0.061
	0.03	0.044	0.042	0.053	0.056	0.056
	0.01	0.049	0.041	0.051	0.055	0.062
Type I error rates denote the proportion of simulations that LOGODetect identified significant segments harboring local genetic correlation under the null, where heritability stratification refers to the setting that 30% total heritability assigned to 500 high enrichment SNPs and 70% total heritability assigned to other low enrichment SNPs.

### Sheet: STable 3
Supplementary Table 3. Description of Sample size and reference for different datasets
Disease	Reference	Sample size
Bipolar Disorder	Stahl, Eli A., et al. "Genome-wide association study identifies 30 loci associated with bipolar disorder." Nature genetics 51.5 (2019): 793.	51710
Schizophrenia	Pardiñas, Antonio F., et al. "Common schizophrenia alleles are enriched in mutation-intolerant genes and in regions under strong background selection." Nature genetics 50.3 (2018): 381.	105318
Major Depressive Disorder	Wray, Naomi R., et al. "Genome-wide association analyses identify 44 risk variants and refine the genetic architecture of major depression." Nature genetics 50.5 (2018): 668.	173005
Attention-Deficit/Hyperactivity Disorder	Demontis, Ditte, et al. "Discovery of the first genome-wide significant risk loci for attention deficit/hyperactivity disorder." Nature genetics 51.1 (2019): 63.	53293
Autism Spectrum Disorder	Grove, Jakob, et al. "Identification of common genetic risk variants for autism spectrum disorder." Nature genetics 51.3 (2019): 431.	46350

### Sheet: STable 4
Supplementary Table 4. LOGODetect identified segments
Detected region(Unit: MB)	BIP-SCZ	BIP-MDD	BIP-ADHD	BIP-ASD	SCZ-MDD	SCZ-ADHD	SCZ-ASD	MDD-ADHD	MDD-ASD	ADHD-ASD	Disorder pair count
chr1	30.404-30.487										1
						43.757-44.491					1
					73.519-74.113						1
										96.449-97.061	1
	149.989-150.516										1
chr2	22.426-22.765				22.338-22.981						2
	193.117-194.690										1
	200.009-201.308										1
	233.548-233.932					233.554-233.830					2
chr3	2.429-2.584										1
	36.831-36.964										1
	52.528-53.552										1
	63.731-64.192										1
									182.256-182.312		1
		192.218-192.243									1
chr4									41.976-42.199		1
chr5	60.484-60.919										1
		103.667-104.095						103.678-104.094	103.673-104.047	103.577-104.047	4
	151.885-152.614										1
								166.986-167.064			1
chr6	25.761-26.513				26.312-27.144						2
	27.297-28.301				27.668-28.417						2
chr7	1.846-2.498										1
	137.038-137.094										1
chr8	38.022-38.311										1
	143.305-143.358										1
chr9											0
chr10	104.264-104.990				104.386-105.227						2
						106.438-106.834		106.412-106.835		106.385-106.831	3
chr11	63.587-63.826										1
	112.823-113.459				113.136-113.452						2
	130.689-131.403	131.366-131.404			131.368-131.402						3
	133.806-134.300				133.700-133.907						2
chr12	2.284-2.345										1
								89.704-89.813			1
	99.350-99.693	99.362-99.690			99.320-99.695						3
	122.776-123.936										1
chr13										19.532-19.627	1
										78.807-78.971	1
chr14									21.099-21.123		1
	29.994-30.542										1
	99.656-99.763										1
	103.845-104.364				103.997-104.364						2
chr15								47.487-47.686			1
	84.695-85.441										1
					91.398-91.442						1
chr16	29.925-30.034										1
chr17											0
chr18											0
chr19	49.093-49.260										1
	50.053-50.189										1
chr20										21.090-21.549	1
chr21											0
chr22											0
segments count	33	4	0	0	11	3	0	5	4	6	66
This table shows the detected region locations for ten disorder pairs. The regions detected in no less than 2 disorder pairs are highlight in red font, and the regions detected in no less than 3 disorder pairs are highlight in red and bold font. If two or more detected regions have overlaps, we treat them as one single overlapping region. The last column shows the region is detected in how many s…

### Sheet: STable 5
Supplementary Table 5. Segments identified by LOGODetect
chr	begin_pos(MB)	stop_pos(MB)	size(MB)	disorder pair	sign	pval	qval
1	30.404	30.487	0.083	BIP-SCZ	pos	0.00239952	0.0233096
1	43.757	44.491	0.734	SCZ-ADHD	pos	0.00019996	0.0407918
1	73.519	74.113	0.594	SCZ-MDD	pos	0.00019996	0.0203959
1	96.449	97.061	0.612	ADHD-ASD	pos	0.00119976	0.0611878
1	149.989	150.516	0.527	BIP-SCZ	pos	0.00219956	0.0224355
2	22.338	22.981	0.643	SCZ-MDD	pos	0.00059988	0.0203959
2	22.426	22.765	0.339	BIP-SCZ	pos	0.00079984	0.0135973
2	193.117	194.69	1.573	BIP-SCZ	pos	0.00319936	0.0261068
2	200.009	201.308	1.299	BIP-SCZ	pos	0.00139972	0.0178464
2	233.548	233.932	0.384	BIP-SCZ	pos	0.00039992	0.0135973
2	233.554	233.83	0.276	SCZ-ADHD	neg	0.00019996	0.0203959
3	2.429	2.584	0.155	BIP-SCZ	pos	0.00059988	0.0135973
3	36.831	36.964	0.133	BIP-SCZ	pos	0.0079984	0.0509898
3	52.528	53.552	1.024	BIP-SCZ	pos	0.0009998	0.0145685
3	63.731	64.192	0.461	BIP-SCZ	pos	0.00439912	0.0332378
3	182.256	182.312	0.056	MDD-ASD	pos	0.00079984	0.0407918
3	192.218	192.243	0.025	BIP-MDD	pos	0.00079984	0.0407918
4	41.976	42.199	0.223	MDD-ASD	pos	0.00039992	0.0407918
5	60.484	60.919	0.435	BIP-SCZ	pos	0.00679864	0.0447394
5	103.577	104.047	0.47	ADHD-ASD	pos	0.00059988	0.0611878
5	103.667	104.095	0.428	BIP-MDD	pos	0.00019996	0.0407918
5	103.673	104.047	0.374	MDD-ASD	pos	0.00019996	0.0407918
5	103.678	104.094	0.416	MDD-ADHD	pos	0.00019996	0.0407918
5	151.885	152.614	0.729	BIP-SCZ	pos	0.00419916	0.0329473
5	166.986	167.064	0.078	MDD-ADHD	pos	0.00079984	0.0407918
6	25.761	26.513	0.752	BIP-SCZ	pos	0.0059988	0.0421985
6	26.312	27.144	0.832	SCZ-MDD	pos	0.00019996	0.0135973
6	27.297	28.301	1.004	BIP-SCZ	pos	0.0019996	0.0214694
6	27.668	28.417	0.749	SCZ-MDD	pos	0.00019996	0.0407918
7	1.846	2.498	0.652	BIP-SCZ	pos	0.00079984	0.0148334
7	137.038	137.094	0.056	BIP-SCZ	pos	0.00579884	0.0422487
8	38.022	38.311	0.289	BIP-SCZ	pos	0.00259948	0.0230563
8	143.305	143.358	0.053	BIP-SCZ	pos	0.0009998	0.0135973
10	104.264	104.99	0.726	BIP-SCZ	pos	0.00039992	0.0116548
10	104.386	105.227	0.841	SCZ-MDD	pos	0.00039992	0.0163167
10	106.385	106.831	0.446	ADHD-ASD	pos	0.00119976	0.0489502
10	106.412	106.835	0.423	MDD-ADHD	pos	0.00019996	0.0203959
10	106.438	106.834	0.396	SCZ-ADHD	pos	0.00039992	0.0271946
11	63.587	63.826	0.239	BIP-SCZ	pos	0.00159968	0.0181297
11	112.823	113.459	0.636	BIP-SCZ	pos	0.00039992	0.010198
11	113.136	113.452	0.316	SCZ-MDD	pos	0.00019996	0.010198
11	130.689	131.403	0.714	BIP-SCZ	pos	0.00019996	0.0203959
11	131.366	131.404	0.038	BIP-MDD	pos	0.00079984	0.0815837
11	131.368	131.402	0.034	SCZ-MDD	pos	0.0009998	0.0254949
11	133.7	133.907	0.207	SCZ-MDD	pos	0.00259948	0.0482085
11	133.806	134.3	0.494	BIP-SCZ	pos	0.00059988	0.0122376
12	2.284	2.345	0.061	BIP-SCZ	pos	0.00019996	0.0407918
12	89.704	89.813	0.109	MDD-ADHD	pos	0.00039992	0.0271946
12	99.32	99.695	0.375	SCZ-MDD	pos	0.00219956	0.0498567
12	99.35	99.693	0.343	BIP-SCZ	pos	0.00019996	0.0135973
12	99.362	99.69	0.328	BIP-MDD	pos	0.00079984	0.0543891
12	122.776	123.936	1.16	BIP-SCZ	pos	0.00079984	0.0125513
13	19.532	19.627	0.095	ADHD-ASD	pos	0.00059988	0.0407918
13	78.807	78.971	0.164	ADHD-ASD	pos	0.00119976	0.0407918
14	21.099	21.123	0.024	MDD-ASD	pos	0.00039992	0.0271946
14	29.994	30.542	0.548	BIP-SCZ	pos	0.00239952	0.0222501
14	99.656	99.763	0.107	BIP-SCZ	pos	0.00039992	0.0203959
14	103.845	104.364	0.519	BIP-SCZ	pos	0.00039992	0.0163167
14	103.997	104.364	0.367	SCZ-MDD	pos	0.00259948	0.0530294
15	47.487	47.686	0.199	MDD-ADHD	pos	0.00079984	0.0326335
15	84.695	85.441	0.746	BIP-SCZ	pos	0.00159968	0.0191962
15	91.398	91.442	0.044	SCZ-MDD	pos	0.00079984	0.0233096
16	29.925	30.034	0.109	BIP-SCZ	pos	0.0029994	0.0254949
19	49.093	49.26	0.167	BIP-SCZ	pos	0.0079984	0.0494447
19	50.053	50.189	0.136	BIP-SCZ	pos	0.00659868	0.044871
20	21.09	21.549	0.459	ADHD-ASD	pos	0.00019996	0.0407918
This table shows all detected regions across 10 disorder pairs, including their locations, scan statistic sign, p-value and q-value. The table is organized following the order of chromosome and the beginning position of the detected region.

### Sheet: STable 6
Supplementary Table 6. GenoSkylinePlus annotations and heritability enrichment results
ID	Tissue_type	Cell_type	min_Enrichment_p	BIP_Enrichment	BIP_Enrichment_std_error	BIP_Enrichment_p	SCZ_Enrichment	SCZ_Enrichment_std_error	SCZ_Enrichment_p	MDD_Enrichment	MDD_Enrichment_std_error	MDD_Enrichment_p	ADHD_Enrichment	ADHD_Enrichment_std_error	ADHD_Enrichment_p	Autism_Enrichment	Autism_Enrichment_std_error	Autism_Enrichment_p
E062	Blood	Mononuclear cells from peripheral blood	0.000390678	7.17864	2.93442	0.0362925	7.99602	1.9532	0.000390678	3.11319	2.56327	0.408426	1.85914	3.00019	0.774104	4.13919	3.57211	0.366319
E034	Blood	T cells CD3+	0.0201937	1.80343	0.532037	0.137742	1.64264	0.378773	0.0960248	0.0156904	0.63826	0.122104	-0.764992	0.785097	0.0201937	0.599232	0.935216	0.666504
E045	Blood	T cells effector/memory CD4+ CD25int CD127+	2.74786e-05	2.93168	1.18882	0.105301	4.54548	0.835573	2.74786e-05	3.23226	1.75606	0.201416	3.96119	1.83135	0.110341	3.26291	1.9196	0.236332
E044	Blood	T regulatory cells CD4+ CD25+ CD127-	7.61268e-06	2.9254	0.774845	0.0147327	3.37759	0.530506	7.61268e-06	1.80063	1.0296	0.435352	2.43524	1.00079	0.15759	3.67575	1.22478	0.032401
E043	Blood	T helper cells CD4+ CD25-	1.09429e-06	3.44677	0.929984	0.00938032	3.63761	0.543125	1.09429e-06	2.73252	1.26301	0.171779	2.22185	1.35846	0.370808	5.2118	1.60042	0.00755902
E039	Blood	T helper naive cells CD4+ CD25- CD45RA+	9.7188e-07	3.38605	0.859685	0.00631477	4.32879	0.672643	9.7188e-07	4.54781	1.20714	0.00262428	4.53278	1.25523	0.00523451	1.81366	1.47017	0.580497
E041	Blood	T helper cells PMA-I stimulated CD4+ CD25- IL17-	2.81325e-08	2.95759	0.66264	0.00327047	3.34776	0.414576	2.81325e-08	1.8433	0.844607	0.316038	0.695305	0.860132	0.722338	2.46439	1.14749	0.200548
E042	Blood	T helper 17 cells PMA-I stimulated CD4+ CD25- IL17+	0.000602519	2.77722	0.861194	0.0414715	3.25838	0.6553	0.000602519	2.13148	1.22715	0.355166	4.02812	1.57178	0.0572719	3.17211	1.61088	0.181077
E040	Blood	T helper memory cells CD4+ CD25- CD45RO+	0.000101545	4.04036	1.22937	0.0144579	4.14122	0.804433	0.000101545	4.33909	1.60896	0.0382905	2.68597	1.71855	0.328771	4.98459	2.102	0.0520085
E037	Blood	T helper memory cells from peripheral blood CD4+	0.000859895	3.06778	0.99107	0.0376273	3.40895	0.71933	0.000859895	2.73114	1.36554	0.202205	2.99002	1.61769	0.222699	2.41302	1.75986	0.419778
E048	Blood	T memory cells CD8+	7.07374e-05	3.13045	1.20163	0.0780792	4.46541	0.861735	7.07374e-05	3.52169	1.89783	0.181117	2.22229	2.03848	0.550295	2.86876	2.24633	0.401414
E038	Blood	T helper naive cells CD4+	0.012148	2.36939	1.27673	0.28613	3.39623	0.939054	0.012148	4.2102	1.78124	0.0673964	1.74262	1.96477	0.70618	4.78093	2.18696	0.0808022
E047	Blood	T naive cells CD8+	0.000869829	2.2157	1.12153	0.278076	3.90106	0.872864	0.000869829	3.89309	1.74896	0.0969704	0.757418	1.87174	0.896846	1.97634	2.06292	0.635132
E029&E124*	Blood	Monocytes CD14+	1.62192e-05	3.26282	0.51084	1.62192e-05	2.25171	0.290948	1.84298e-05	2.2086	0.622809	0.0531146	1.68393	0.631881	0.281389	3.0841	0.785452	0.00530476
E051	Blood	Hematopoietic stem cells G-CSF-mobilized CD34+	2.21968e-05	3.94602	0.724918	6.0545e-05	2.94266	0.446674	2.21968e-05	3.7052	0.850952	0.00155768	3.46729	1.01323	0.0141004	2.8561	1.11835	0.101547
E032	Blood	B cells CD19+	0.000174962	3.84297	0.929457	0.00223443	3.397	0.642381	0.000174962	1.63534	0.996442	0.525677	1.21443	1.16755	0.854401	0.500355	1.53778	0.743067
E046	Blood	Natural killer cells CD56+	0.0441053	2.76675	0.972227	0.0691193	2.418	0.695649	0.0441053	1.45494	1.17424	0.698628	0.949205	1.47562	0.972501	1.27276	1.72044	0.873757
E116	Blood	GM12878 lymphoblastoid cells	0.000298456	3.43143	0.889932	0.00770384	3.41534	0.66745	0.000298456	2.21274	1.07704	0.26303	0.856079	1.38703	0.917476	3.35973	1.67814	0.159085
E112	Thymus	Thymus	1.01442e-07	3.60436	1.07091	0.0152425	5.13732	0.777481	1.01442e-07	3.94626	1.63289	0.0688751	3.82247	1.58876	0.0773056	4.78489	1.96641	0.0511988
E113	Spleen	Spleen	0.000111455	2.75558	1.03386	0.0912318	3.52784	0.64264	0.000111455	2.40072	1.13079	0.214731	1.31337	1.45705	0.829565	1.06374	1.63929	0.969
E071	Brain	Brain hippocampus middle	3.95438e-08	3.79834	1.03369	0.0074732	4.89067	0.683096	3.95438e-08	3.5107	1.30492	0.055064	1.73936	1.41973	0.60397	1.56861	1.60153	0.722118
E074	Brain	Brain substantia nigra	0.000371497	4.06581	1.19509	0.0110451	4.07882	0.851619	0.000371497	1.87603	1.52007	0.565745	3.63991	1.83749	0.150849	4.82205	2.11858	0.063048
E068	Brain	Brain anterior caudate	4.98553e-20	7.96521	1.00145	3.63723e-11	7.57914	0.697816	4.98553e-20	3.78869	1.07458	0.00920849	6.51354	1.32118	3.13967e-05	4.2511	1.34097	0.0132738
E069	Brain	Brain cingulate gyrus	1.63307e-10	5.37706	1.40796	0.0020285	7.17722	0.952727	1.63307e-10	4.39122	1.78414	0.0580873	1.61914	2.00115	0.756963	2.89903	2.3259	0.40651
E072	Brain	Brain inferior temporal lobe	2.58943e-05	6.83446	1.45758	6.97105e-05	5.01162	0.918141	2.58943e-05	3.87427	1.55701	0.0656888	4.65754	1.9178	0.057835	3.25428	2.07349	0.270592
E067	Brain	Brain angular gyrus	9.74274e-14	7.82021	1.64139	5.65601e-05	10.6581	1.2032	9.74274e-14	7.56179	1.88908	0.00032546	6.01046	2.20831	0.0235586	8.76085	2.63087	0.00158974
E073	Brain	Brain dorsolateral prefrontal cortex	8.77866e-16	10.5763	1.55206	3.53538e-09	9.98735	1.02858	8.77866e-16	5.84118	1.74393	0.00523205	7.32792	2.21218	0.00439648	7.41458	2.39711	0.00661937
E125	Brain	NH-A astrocytes	7.5626e-10	4.23178	1.30282	0.0129819	6.5095	0.892539	7.5626e-10	3.72912	1.59153	0.0861914	2.18082	1.80389	0.514143	4.34159	2.08025	0.110958
E096	Lung	Lung	0.00164896	4.75057	1.18099	0.00164896	2.35114	0.769492	0.0762619	2.29979	1.38018	0.348434	1.7519	1.71101	0.660574	1.1917	1.88222	0.919052
E128	Lung	NHLF lung fibroblast primary cells	2.58558e-05	5.36523	1.83111	0.0180535	5.66758	1.09871	2.58558e-05	2.69752	2.096	0.412706	4.50231	2.65262	0.184886	4.73277	3.31541	0.253392
E065	Vascular	Aorta	0.00200505	5.3864	2.15017	0.0434482	5.57037	1.46372	0.00200505	5.06561	2.78623	0.14313	1.36113	3.30351	0.912842	0.469403	3.59225	0.882763
E104	Heart	Right atrium	0.000276578	4.39792	1.27331	0.00767762	4.10125	0.868784	0.000276578	3.18763	1.48982	0.140601	1.15211	1.77964	0.931898	1.03821	1.95428	0.984408
E095	Heart	Left ventricle	0.00358207	4.46568	1.45298	0.0190746	4.77643	1.2673	0.00358207	2.4393	1.80785	0.42612	0.754047	2.0358	0.903871	1.31249	2.19662	0.886815
E105	Heart	Right ventricle	0.000109322	6.32048	1.31603	0.000109322	5.03106	1.08734	0.000370634	4.62596	1.52779	0.0166053	1.47851	1.70051	0.77757	2.11106	1.96866	0.569346
E052	Muscle	Muscle satellite cultured cells	2.11408e-05	3.22854	1.21621	0.0662599	4.32641	0.786935	2.11408e-05	1.14706	1.42965	0.918063	3.16454	1.73011	0.214943	2.8816	1.92169	0.318338
E100	Muscle	Psoas muscle	6.60791e-05	11.1412	2.55361	6.60791e-05	5.81484	1.58387	0.00182493	4.3095	2.72964	0.220525	2.41095	3.23872	0.660909	0.844302	3.56817	0.965109
E107&E108*	Muscle	Skeletal muscle	3.1129e-07	3.12236	0.540435	0.000141848	3.35329	0.436662	3.1129e-07	2.77387	0.780327	0.0250806	3.08606	0.862992	0.0187073	2.91498	0.934462	0.0500933
E120	Muscle	HSMM skeletal muscle myoblasts cells	6.10189e-06	4.27331	1.30694	0.0126335	5.24931	0.955944	6.10189e-06	1.71652	1.84865	0.698532	5.44865	2.04324	0.0323057	1.96864	2.02192	0.629985
E121	Muscle	HSMM cell derived skeletal muscle myotubes cells	0.000301861	3.73675	1.30786	0.0374342	4.09046	0.837489	0.000301861	1.83501	1.75908	0.634743	2.17424	1.7336	0.498922	3.00475	2.1072	0.343516
E111	GI	Stomach smooth muscle	7.77609e-07	5.31063	1.068	8.62422e-05	4.72443	0.739276	7.77609e-07	2.29968	1.33112	0.327335	1.93775	1.68276	0.576924	3.33941	2.05001	0.236576
E078	GI	Duodenum smooth muscle	0.000197838	5.20173	1.84438	0.0225482	5.63007	1.25932	0.000197838	3.5521	2.42929	0.293379	0.826064	2.65453	0.947747	1.50944	2.95711	0.862879
E076	GI	Colon smooth muscle	1.08799e-05	5.58438	1.2684	0.000420481	4.84606	0.854772	1.08799e-05	4.3453	1.66561	0.0485956	5.07555	1.87866	0.031422	4.99304	2.07118	0.0506942
E103	GI	Rectal smooth muscle	0.00166689	4.66864	1.95231	0.0632869	6.79844	1.78469	0.00166689	1.64657	1.96871	0.742146	0.644186	2.39354	0.882066	1.05148	2.27386	0.981926
E079	GI	Esophagus	0.00542116	4.6233	1.55914	0.0199974	4.02668	1.09139	0.00542116	3.51959	1.82535	0.168514	0.647759	2.30386	0.878341	1.50658	2.42781	0.834098
E094	GI	Gastric	0.00972531	3.17126	1.47387	0.143666	3.67509	1.03312	0.00972531	-0.759992	1.93174	0.358385	0.0118432	2.18606	0.651768	-4.93444	2.61837	0.0173218
E110	GI	Stomach mucosa	0.00363086	3.35741	1.29892	0.0688115	3.27365	0.778749	0.00363086	4.15447	1.54526	0.0416763	3.69313	1.76911	0.130821	0.523798	1.86335	0.79778
E077	GI	Duodenum mucosa	0.00803266	4.53137	1.32018	0.00803266	2.5607	0.84163	0.0612362	1.6398	1.64944	0.697631	2.81722	1.87919	0.335693	0.993513	1.88524	0.997253
E109	GI	Small intestine	0.00037291	3.52046	1.72578	0.147204	4.89386	1.09755	0.00037291	4.92097	2.08119	0.0599125	2.76382	2.47971	0.474183	-2.0096	2.92489	0.295467
E106	GI	Sigmoid colon	5.16636e-05	4.28222	1.90251	0.0844728	6.14448	1.27491	5.16636e-05	6.05319	2.31969	0.0282058	0.547802	2.78864	0.871284	-0.063775	2.84401	0.709285
E075	GI	Colonic mucosa	0.000537546	3.03269	1.57439	0.198415	4.73308	1.07032	0.000537546	2.75122	1.78272	0.328722	4.76474	2.59937	0.147332	1.94433	2.89107	0.739506
E101&E102*	GI	Rectal mucosa	0.0221897	2.8558	1.08597	0.0889926	2.65925	0.728863	0.0221897	1.35997	1.20103	0.764269	1.11734	1.56745	0.940244	3.33827	1.64052	0.148827
E098	Pancreas	Pancreas	0.197469	1.14095	1.57948	0.929095	2.26312	0.98583	0.197469	3.25771	2.03454	0.265235	0.299599	2.15667	0.746587	-0.463046	2.7338	0.594901
E087	Pancreas	Pancreatic islets	4.61496e-08	12.9619	3.31299	0.000371925	13.954	2.35431	4.61496e-08	9.24756	3.69214	0.0239837	8.39258	4.78072	0.114317	15.1187	5.40734	0.00581919
E066	Liver	Liver	4.5397e-05	3.95763	0.948471	0.00183609	3.51011	0.618286	4.5397e-05	1.94921	1.12324	0.399354	1.34954	1.33449	0.793594	0.9881	1.41098	0.993268
E063	Fat	Adipose nuclei	0.000132675	2.46607	0.957422	0.129632	3.50912	0.662138	0.000132675	3.3415	1.23252	0.0603349	3.42236	1.40944	0.0832654	2.58445	1.61473	0.317963
E025	Fat	Adipose derived mesenchymal stem cell cultured cells	0.000706684	3.21349	0.896662	0.0133876	3.32193	0.690367	0.000706684	1.39283	1.28846	0.760827	3.1675	1.36497	0.113124	3.26748	1.48204	0.12285
E023	Fat	Mesenchymal stem cell derived adipocyte cultured cells	3.1384e-05	2.86511	0.917516	0.0437615	3.75765	0.659952	3.1384e-05	1.37323	1.27924	0.770499	0.274946	1.44156	0.614339	0.809116	1.60749	0.905453
E049	Bone/connective	Mesenchymal stem cell derived chondrocyte cultured cells	1.97404e-07	3.12709	0.942851	0.0245568	4.51051	0.665794	1.97404e-07	1.70363	1.11645	0.525742	2.22795	1.323	0.35253	2.30302	1.62269	0.414242
E026	Bone/connective	Bone marrow derived cultured mesenchymal stem cells	5.8504e-08	3.7737	1.10812	0.0135066	4.55312	0.648207	5.8504e-08	2.53688	1.33347	0.244337	0.55981	1.46596	0.764299	2.02967	1.55054	0.503256
E129	Bone/connective	Osteoblast primary cells	2.00878e-07	3.77498	0.91437	0.00321563	4.74407	0.709122	2.00878e-07	2.2906	1.25462	0.306049	1.30938	1.46674	0.832996	1.91151	1.66177	0.581072
E126	Skin	NHDF-Ad adult dermal fibroblast primary cells	0.00937361	4.35604	1.27283	0.00937361	3.23389	0.913838	0.014751	1.68242	1.79058	0.703506	2.57699	2.07825	0.452061	0.345741	2.02452	0.747523
E127	Skin	NHEK-epidermal keratinocyteprimary cells	6.97957e-05	4.14192	1.08416	0.00360898	3.76207	0.697456	6.97957e-05	0.534915	1.23781	0.707791	0.429229	1.72408	0.738695	2.11728	1.62546	0.495055
E027	Breast	Breast myoepithelial primary cells	0.000412893	4.07322	1.31618	0.0195137	4.35278	0.940391	0.000412893	3.56047	1.67216	0.129864	5.49518	2.12097	0.0362094	2.01803	2.10476	0.627723
E028	Breast	Breast variant human mammary epithelial cells (vHMEC)	0.0120717	3.83278	1.44606	0.050224	3.30473	0.926784	0.0120717	4.17716	1.81501	0.0783148	3.8821	2.35368	0.218421	0.754929	2.31809	0.915913
E119	Breast	HMEC mammary epithelial primary cells	0.0191757	4.17058	1.45997	0.0298424	3.17843	0.922909	0.0191757	1.60899	1.56855	0.696998	1.90794	2.10965	0.667204	0.752181	2.41036	0.918233
E097	Ovary	Ovary	0.0336266	2.6094	1.62193	0.320907	3.18645	1.04599	0.0336266	1.40614	1.65541	0.80665	-1.14942	2.22835	0.331576	2.08959	2.24301	0.627272
The analysis is based on partitioned heritability estimation using LDSC. For each psychiatric disorder, heritability fold enrichment and its corresponding std_error and pvalue of each cell type are provided. Also, for each cell type, the minimal enrichment pvalue in five psychiatric disorders is provided in the column min_Enrichment_p.

### Sheet: STable7
Supplementary Table 7. Genetic correlation estimation using LDSC
disease 1	disease 2	genetic correlation	se	P
BIP	SCZ	0.68	0.034	9.1419e-87
BIP	MDD	0.42	0.05	4.3298e-17
BIP	ADHD	0.18	0.054	0.0008
BIP	ASD	0.16	0.047	0.0007
SCZ	MDD	0.4	0.034	7.3589e-33
SCZ	ADHD	0.2	0.041	6.5543e-07
SCZ	ASD	0.26	0.043	2.3224e-09
MDD	ADHD	0.61	0.076	1.7156e-15
MDD	ASD	0.55	0.069	1.4097e-15
ADHD	ASD	0.42	0.067	4.4622e-10
This table shows the estimated genetic correlation and its corresponding standard error and p value for each disorder pair using LDSC.
